# Proteome structuring of crown-of-thorns starfish

**DOI:** 10.1101/2024.08.25.609624

**Authors:** Zhu Yunchi, Lu Zuhong

**Affiliations:** State Key Laboratory of Digital Medical Engineering, School of Biological Science and Medical Engineering, Southeast University, Nanjing, China

**Keywords:** proteome structuring, crown-of-thorns starfish, Acanthaster planci, ColabFold, structural bioinformatics

## Abstract

This data report presents the proteome structuring of the crown-of-thorns starfish (COTS, *Acanthaster planci*) using the ColabFold system. The resulting dataset includes 31,743 predicted protein structures, covering 60.4% of residues with confident predictions and 35.5% with very high confidence. A preliminary structural bioinformatics analysis was conducted using post-AlphaFold methods, including fast structure clustering, ligand transplanting, and structure-based Gene Ontology (GO) annotation, which identified potential functions for previously uncharacterized proteins. These findings contribute to a deeper understanding of COTS biology and provide valuable data for developing biocontrol methods to mitigate the impact of COTS outbreaks on coral reefs.
