## Supplementary material for "Proteome structuring of crown-of-thorns starfish": Table S3

### Sheet: S3
Uncharacterized_protein	ID	Description
XP_022096170.1	XP_022082319.1	adducin-related protein C1289.14-like [Acanthaster planci]
XP_022098514.1	XP_022098530.1	transcription cofactor vestigial-like protein 4 isoform X3 [Acanthaster planci]
XP_022079518.1|XP_022079517.1	XP_022079514.1	LIM domain only protein 7-like isoform X4 [Acanthaster planci]
XP_022107569.1|XP_022107567.1|XP_022107568.1|XP_022107570.1|XP_022107571.1|XP_022107572.1|XP_022107580.1|XP_022107581.1|XP_022107582.1|XP_022107583.1	XP_022095334.1	agmatinase, mitochondrial-like isoform X2 [Acanthaster planci]
XP_022105282.1|XP_022105283.1	XP_022105284.1	homeobox protein prospero-like isoform X3 [Acanthaster planci]
XP_022097936.1|XP_022097937.1|XP_022097939.1	XP_022097940.1	voltage-dependent L-type calcium channel subunit alpha-1C-like isoform X4 [Acanthaster planci]
XP_022095586.1	XP_022095585.1	cell division control protein 1-like isoform X1 [Acanthaster planci]
XP_022081784.1	XP_022081781.1	golgin subfamily B member 1-like isoform X6 [Acanthaster planci]
XP_022092661.1	XP_022092663.1	proteoglycan 4-like isoform X3 [Acanthaster planci]
XP_022084609.1|XP_022084608.1	XP_022084610.1	E3 ubiquitin-protein ligase arkadia-A-like isoform X2 [Acanthaster planci]
XP_022082356.1	XP_022082355.1	F-box/LRR-repeat protein 18-like isoform X1 [Acanthaster planci]
XP_022083988.1|XP_022083987.1	XP_022083990.1	zinc metalloproteinase nas-36-like isoform X2 [Acanthaster planci]
XP_022090234.1	XP_022090235.1	multiple epidermal growth factor-like domains protein 10 isoform X4 [Acanthaster planci]
XP_022090458.1	XP_022090004.1	highly reducing polyketide synthase azaB-like isoform X1 [Acanthaster planci]
XP_022090586.1|XP_022090568.1|XP_022090577.1	XP_022090594.1	transient receptor potential channel pyrexia-like isoform X4 [Acanthaster planci]
XP_022086127.1|XP_022086126.1	XP_022086120.1	E3 ubiquitin-protein ligase TRIM71-like [Acanthaster planci]
XP_022079126.1	XP_022079125.1	centrosome-associated protein 350-like isoform X1 [Acanthaster planci]
XP_022084807.1	XP_022084808.1	heat shock protein Hsp-16.1/Hsp-16.11-like [Acanthaster planci]
XP_022094521.1|XP_022094520.1	XP_022094523.1	beta-1,4-galactosyltransferase 6-like isoform X4 [Acanthaster planci]
XP_022086891.1	XP_022086893.1	28S ribosomal protein S11, mitochondrial-like isoform X2 [Acanthaster planci]
XP_022098897.1|XP_022098896.1|XP_022098895.1	XP_022098899.1	vascular endothelial growth factor C-like isoform X4 [Acanthaster planci]
XP_022087627.1|XP_022087646.1|XP_022087645.1|XP_022087641.1|XP_022087643.1|XP_022087644.1	XP_022087626.1	fatty acid-binding protein, intestinal-like [Acanthaster planci]
XP_022100347.1|XP_022100345.1|XP_022100346.1	XP_022100337.1	nicotinamidase-like [Acanthaster planci]
XP_022100343.1	XP_022100341.1	protein jagged-1a-like isoform X2 [Acanthaster planci]
XP_022103345.1|XP_022103344.1|XP_022103346.1|XP_022103347.1|XP_022103348.1	XP_022103349.1	germ cell-specific gene 1-like protein isoform X2 [Acanthaster planci]
XP_022080539.1	XP_022080541.1	enteropeptidase-like isoform X2 [Acanthaster planci]
XP_022094838.1	XP_022094835.1	coiled-coil domain-containing protein 3-like isoform X1 [Acanthaster planci]
XP_022094857.1	XP_022094854.1	adhesion G-protein coupled receptor G4-like isoform X2 [Acanthaster planci]
XP_022094895.1|XP_022094896.1|XP_022094893.1|XP_022094897.1	XP_022094902.1	mucin-4-like isoform X9 [Acanthaster planci]
XP_022095344.1	XP_022095342.1	caskin-2-like isoform X1 [Acanthaster planci]
XP_022094776.1|XP_022094777.1|XP_022094780.1	XP_022095427.1	branched-chain-amino-acid aminotransferase-like protein 2 isoform X1 [Acanthaster planci]
XP_022109796.1|XP_022109798.1	XP_022109800.1	proline-rich protein 12-like isoform X4 [Acanthaster planci]
XP_022110184.1|XP_022110183.1	XP_022110188.1	neural cell adhesion molecule 2-like isoform X2 [Acanthaster planci]
XP_022101636.1|XP_022105854.1|XP_022105853.1|XP_022105856.1|XP_022105855.1|XP_022110243.1|XP_022080306.1|XP_022080305.1	XP_022110242.1	E3 ubiquitin-protein ligase TRIM56-like [Acanthaster planci]
XP_022110433.1	XP_022110467.1	titin homolog isoform X6 [Acanthaster planci]
XP_022096561.1	XP_022096562.1	caspase-2-like isoform X3 [Acanthaster planci]
XP_022100148.1	XP_022100149.1	T-cell surface protein tactile-like isoform X2 [Acanthaster planci]
XP_022102222.1|XP_022102221.1	XP_022102223.1	branchpoint-bridging protein-like isoform X2 [Acanthaster planci]
XP_022102238.1	XP_022102206.1	development-specific protein LVN1.2-like [Acanthaster planci]
XP_022090171.1|XP_022090170.1|XP_022090172.1|XP_022090174.1|XP_022090175.1|XP_022090176.1|XP_022090177.1	XP_022090179.1	run domain Beclin-1-interacting and cysteine-rich domain-containing protein-like isoform X3 [Acanthaster planci]
XP_022111391.1|XP_022111387.1	XP_022111392.1	probable inactive receptor kinase At3g08680 isoform X6 [Acanthaster planci]
XP_022083488.1	XP_022087097.1	E3 ubiquitin-protein ligase TRIM33-like [Acanthaster planci]
XP_022099807.1|XP_022099808.1	XP_022099810.1	protein couch potato-like isoform X2 [Acanthaster planci]
XP_022110550.1	XP_022110559.1	short-chain collagen C4-like [Acanthaster planci]
XP_022110566.1	XP_022110562.1	short-chain collagen C4-like isoform X1 [Acanthaster planci]
XP_022110568.1	XP_022110555.1	short-chain collagen C4-like isoform X1 [Acanthaster planci]
XP_022110579.1	XP_022110600.1	neural cell adhesion molecule 1-B-like [Acanthaster planci]
XP_022079253.1	XP_022079254.1	galactosylceramide sulfotransferase-like isoform X2 [Acanthaster planci]
XP_022080099.1	XP_022080068.1	von Willebrand factor A domain-containing protein 2-like [Acanthaster planci]
XP_022083051.1	XP_022083050.1	microtubule-associated protein 10-like isoform X1 [Acanthaster planci]
XP_022099530.1|XP_022099531.1	XP_022083290.1	methylthioribose kinase 2-like [Acanthaster planci]
XP_022088067.1	XP_022080340.1	histone H3-like centromeric protein CSE4 [Acanthaster planci]
XP_022087446.1	XP_022087445.1	zinc finger CCHC domain-containing protein 24-like isoform X1 [Acanthaster planci]
XP_022089877.1	XP_022089878.1	connector enhancer of kinase suppressor of ras 2-like isoform X2 [Acanthaster planci]
XP_022093205.1|XP_022093206.1|XP_022093204.1	XP_022093318.1	reducing polyketide synthase PKS1-like [Acanthaster planci]
XP_022106879.1	XP_022106881.1	pollen-specific leucine-rich repeat extensin-like protein 2 isoform X3 [Acanthaster planci]
XP_022107228.1	XP_022107226.1	Nance-Horan syndrome protein-like isoform X1 [Acanthaster planci]
XP_022085719.1	XP_022085721.1	serine/arginine repetitive matrix protein 2-like isoform X3 [Acanthaster planci]
XP_022089395.1	XP_022089393.1	glutamine-rich protein 2-like isoform X2 [Acanthaster planci]
XP_022094452.1|XP_022094463.1|XP_022094464.1	XP_022094465.1	angiopoietin-related protein 3-like isoform X3 [Acanthaster planci]
XP_022097639.1	XP_022097638.1	FH1/FH2 domain-containing protein 3-like isoform X14 [Acanthaster planci]
XP_022097800.1|XP_022097792.1|XP_022097793.1|XP_022097794.1|XP_022097797.1|XP_022097796.1|XP_022097798.1|XP_022097799.1	XP_022097803.1	rho GTPase-activating protein 5-like isoform X11 [Acanthaster planci]
XP_022097768.1	XP_022097852.1	atrial natriuretic peptide-converting enzyme-like isoform X5 [Acanthaster planci]
XP_022108037.1	XP_022084488.1	jmjC domain-containing protein 7-like [Acanthaster planci]
XP_022088054.1	XP_022088053.1	proteoglycan 4-like isoform X1 [Acanthaster planci]
XP_022088443.1|XP_022088442.1|XP_022088444.1	XP_022088447.1	glycine receptor subunit beta-like isoform X2 [Acanthaster planci]
XP_022088695.1	XP_022088693.1	kielin/chordin-like protein isoform X3 [Acanthaster planci]
XP_022089713.1	XP_022089711.1	cell wall integrity and stress response component 3-like isoform X2 [Acanthaster planci]
XP_022097139.1	XP_022097136.1	SET domain-containing protein 9-like isoform X2 [Acanthaster planci]
XP_022108575.1	XP_022108574.1	nephrin-like isoform X1 [Acanthaster planci]
XP_022108576.1	XP_022108589.1	nephrin-like isoform X2 [Acanthaster planci]
XP_022108615.1	XP_022108616.1	adhesion G protein-coupled receptor L1-like isoform X2 [Acanthaster planci]
XP_022108693.1	XP_022108694.1	synaptotagmin-6-like isoform X2 [Acanthaster planci]
XP_022106151.1	XP_022106065.1	transient-receptor-potential-like protein isoform X1 [Acanthaster planci]
XP_022106171.1	XP_022106172.1	cell wall protein RBR3-like isoform X2 [Acanthaster planci]
XP_022080918.1	XP_022090826.1	pentraxin fusion protein-like [Acanthaster planci]
XP_022099190.1	XP_022099189.1	carboxyl-terminal PDZ ligand of neuronal nitric oxide synthase protein-like isoform X1 [Acanthaster planci]
XP_022099279.1	XP_022099295.1	dnaJ homolog subfamily B member 6-like [Acanthaster planci]
XP_022085793.1	XP_022085792.1	mucin-5AC-like isoform X1 [Acanthaster planci]
XP_022109240.1	XP_022109244.1	E3 ubiquitin-protein ligase MIB2-like isoform X5 [Acanthaster planci]
XP_022110003.1	XP_022096707.1	proteinase T-like [Acanthaster planci]
XP_022079585.1	XP_022079683.1	cation-dependent mannose-6-phosphate receptor-like [Acanthaster planci]
XP_022080073.1|XP_022080071.1|XP_022080072.1	XP_022079716.1	organic cation transporter protein-like isoform X1 [Acanthaster planci]
XP_022088416.1	XP_022081168.1	branched-chain-amino-acid aminotransferase-like protein 2 [Acanthaster planci]
XP_022101707.1	XP_022101734.1	monocarboxylate transporter 9-like [Acanthaster planci]
XP_022104887.1	XP_022093900.1	methyltransferase-like protein 27 [Acanthaster planci]
XP_022106809.1	XP_022100806.1	stress response protein NST1-like [Acanthaster planci]
XP_022084772.1	XP_022085041.1	baculoviral IAP repeat-containing protein 1f-like isoform X1 [Acanthaster planci]
XP_022104348.1	XP_022084378.1	branched-chain-amino-acid aminotransferase-like protein 2 [Acanthaster planci]
XP_022098117.1	XP_022110100.1	fucolectin-6-like [Acanthaster planci]
XP_022111464.1	XP_022111465.1	embryonic polyadenylate-binding protein B-like isoform X2 [Acanthaster planci]
XP_022079310.1|XP_022079311.1|XP_022079312.1|XP_022079313.1|XP_022079314.1	XP_022079315.1	neurabin-1-like isoform X6 [Acanthaster planci]
XP_022097968.1	XP_022097970.1	PHD finger protein 10-like isoform X3 [Acanthaster planci]
XP_022107313.1	XP_022105074.1	alcohol dehydrogenase 2-like [Acanthaster planci]
XP_022105859.1	XP_022111681.1	tripartite motif-containing protein 3-like isoform X2 [Acanthaster planci]
XP_022105961.1	XP_022105963.1	neurotrophin-3-like isoform X2 [Acanthaster planci]
XP_022105993.1	XP_022105992.1	calcium-dependent protein kinase 27-like isoform X1 [Acanthaster planci]
XP_022111076.1|XP_022111603.1|XP_022111722.1|XP_022111737.1	XP_022111618.1	E3 ubiquitin-protein ligase TRIM71-like [Acanthaster planci]
XP_022101852.1	XP_022101850.1	polycomb group protein Pc-like isoform X1 [Acanthaster planci]
XP_022086865.1	XP_022086862.1	tumor necrosis factor receptor superfamily member 16-like isoform X1 [Acanthaster planci]
XP_022101993.1|XP_022101992.1	XP_022102040.1	flocculation protein FLO11-like [Acanthaster planci]
XP_022107610.1	XP_022107609.1	MAP7 domain-containing protein 2-like isoform X1 [Acanthaster planci]
XP_022107663.1	XP_022107664.1	probable serine/threonine-protein kinase qkgA isoform X3 [Acanthaster planci]
XP_022107750.1	XP_022107749.1	hyalin-like isoform X4 [Acanthaster planci]
XP_022095533.1	XP_022095536.1	myosin-11-like isoform X2 [Acanthaster planci]
XP_022100185.1	XP_022100184.1	spermatogenesis-associated protein 6-like isoform X1 [Acanthaster planci]
XP_022084340.1	XP_022084338.1	guanylate-binding protein 4-like isoform X1 [Acanthaster planci]
XP_022079732.1|XP_022079737.1	XP_022079733.1	low-density lipoprotein receptor-related protein-like isoform X3 [Acanthaster planci]
XP_022079795.1	XP_022109230.1	juvenile hormone acid O-methyltransferase-like [Acanthaster planci]
XP_022096898.1	XP_022096894.1	helicase domino-like isoform X1 [Acanthaster planci]
XP_022111980.1	XP_022111981.1	hyalin-like isoform X2 [Acanthaster planci]
XP_022111982.1	XP_022111983.1	hyalin-like isoform X4 [Acanthaster planci]
