## Supplementary material for "Proteome structuring of crown-of-thorns starfish": Table S7

### Sheet: S7
ID	Description	ProteinRatio	BgRatio	pvalue	p.adjust	qvalue	proteinID	Count
GO:0016741	transferase activity, transferring one-carbon groups	46/701	337/13311	2.50039e-09	9.72652e-07	9.36988e-07	XP_022096185.1/XP_022098511.1/XP_022109001.1/XP_022109187.1/XP_022105230.1/XP_022095759.1/XP_022095805.1/XP_022088902.1/XP_022088927.1/XP_022108119.1/XP_022102489.1/XP_022109715.1/XP_022094217.1/XP_022094712.1/XP_022110163.1/XP_022085193.1/XP_022107871.1/XP_022099497.1/XP_022099540.1/XP_022103033.1/XP_022097455.1/XP_022106835.1/XP_022106862.1/XP_022106905.1/XP_022107179.1/XP_022107180.1/XP_022107…	46
GO:0008168	methyltransferase activity	40/701	326/13311	5.11581e-07	9.95025e-05	9.58542e-05	XP_022096185.1/XP_022098511.1/XP_022109001.1/XP_022109187.1/XP_022095759.1/XP_022095805.1/XP_022088902.1/XP_022088927.1/XP_022108119.1/XP_022102489.1/XP_022109715.1/XP_022094217.1/XP_022094712.1/XP_022110163.1/XP_022085193.1/XP_022099497.1/XP_022099540.1/XP_022097455.1/XP_022106835.1/XP_022106862.1/XP_022107179.1/XP_022107180.1/XP_022107502.1/XP_022108385.1/XP_022112156.1/XP_022112157.1/XP_022112…	40
GO:0005576	extracellular region	42/701	358/13311	8.92461e-07	0.000115722	0.000111479	XP_022098507.1/XP_022098563.1/XP_022111295.1/XP_022086001.1/XP_022108099.1/XP_022079965.1/XP_022086879.1/XP_022086880.1/XP_022096708.1/XP_022096792.1/XP_022100977.1/XP_022111235.1/XP_022083877.1/XP_022086291.1/XP_022110678.1/XP_022107830.1/XP_022093085.1/XP_022102903.1/XP_022097466.1/XP_022087197.1/XP_022087471.1/XP_022097569.1/XP_022097616.1/XP_022105424.1/XP_022096454.1/XP_022096461.1/XP_022096…	42
GO:0044419	interspecies interaction between organisms	16/701	111/13311	0.000222719	0.0216594	0.0208652	XP_022105744.1/XP_022096117.1/XP_022108099.1/XP_022104126.1/XP_022109531.1/XP_022100078.1/XP_022089103.1/XP_022102814.1/XP_022097465.1/XP_022097466.1/XP_022088519.1/XP_022096454.1/XP_022099101.1/XP_022101982.1/XP_022086630.1/XP_022101344.1	16
